# The type 2 asthma mediator IL-13 inhibits SARS-CoV-2 infection of bronchial epithelium

**DOI:** 10.1101/2021.02.25.432762

**Authors:** Luke R. Bonser, Walter L. Eckalbar, Lauren Rodriguez, Jiangshan Shen, Kyung Duk Koh, Lorna T. Zlock, Stephanie Christenson, Prescott G. Woodruff, Walter E. Finkbeiner, David J. Erle

**Author notes:** **Corresponding Author**: David J. Erle, MD, CVRI - MC: 3118, 555 Mission Bay Blvd South, PO Box 589001, San Francisco, CA 94158-9001. These authors contributed equally (Luke R. Bonser, Walter L. Eckalbar). **Contributions**: LRB, WLE, LR, and DJE contributed to study conception and design. LRB, KDK, LTZ, and LR performed experiments. LRB, WLE, JS, KDK, SC, PGW, and DJE analyzed and interpreted data. WEF and DJE supervised study execution. LRB and DJE drafted the manuscript. All authors reviewed the manuscript. **Support**: NIH awards U19 AI 077439 and R35 HL145235 (to DJE) and R00 HL135403 (to WLE), University of California, San Francisco Program for Breakthrough Biomedical Research (PBBR; to LRB).

## Abstract

**Rationale:** Asthma is associated with chronic changes in the airway epithelium, a key target of SARS-CoV-2. Many epithelial changes are driven by the type 2 cytokine IL-13, but the effects of IL-13 on SARS-CoV-2 infection are unknown.

**Objectives:** We sought to discover how IL-13 and other cytokines affect expression of genes encoding SARS-CoV-2-associated host proteins in human bronchial epithelial cells (HBECs) and determine whether IL-13 stimulation alters susceptibility to SARS-CoV-2 infection.

**Methods:** We used bulk and single cell RNA-seq to identify cytokine-induced changes in SARS-CoV-2-associated gene expression in HBECs. We related these to gene expression changes in airway epithelium from individuals with mild-moderate asthma and chronic obstructive pulmonary disease (COPD). We analyzed effects of IL-13 on SARS-CoV-2 infection of HBECs.

**Measurements and Main Results:** Transcripts encoding 332 of 342 (97%) SARS-CoV-2-associated proteins were detected in HBECs (≥1 RPM in 50% samples). 41 (12%) of these mRNAs were regulated by IL-13 (>1.5-fold change, FDR < 0.05). Many IL-13-regulated SARS-CoV-2-associated genes were also altered in type 2 high asthma and COPD. IL-13 pretreatment reduced viral RNA recovered from SARS-CoV-2 infected cells and decreased dsRNA, a marker of viral replication, to below the limit of detection in our assay. Mucus also inhibited viral infection.

**Conclusions:** IL-13 markedly reduces susceptibility of HBECs to SARS-CoV-2 infection through mechanisms that likely differ from those activated by type I interferons. Our findings may help explain reports of relatively low prevalence of asthma in patients diagnosed with COVID-19 and could lead to new strategies for reducing SARS-CoV-2 infection.
