## Supplementary material for "The type 2 asthma mediator IL-13 inhibits SARS-CoV-2 infection of bronchial epithelium": Table E4

### Sheet: Column Descriptions
Column Heading	Description
Gene	Gene symbol
condition.IL13vsUT.log2FC	log2(IL-13-stimulated/unstimulated), HBEC
condition.IL13vsUT.RawP	Raw P (IL-13-stimulated/unstimulated), HBEC
condition.IL13vsUT.FDR	FDR (IL-13-stimulated/unstimulated), HBEC
Pearson's R	Pearson's correlation coefficient for an IL-13 regulated gene in HBEC RNA-seq vs the three gene mean (MAST) or type 2 score (Smoker)
P value	P value, Pearson's correlation
pAdjusted_Pearson	adjusted P value, Pearson's correlation
Coefficient of Linear Model	correlation coefficient for linear model (acccounting for age and sex)
P value LM	P value of linear model
pAdjusted_linearModel	adjusted P value of linear model

### Sheet: Table E4
				MAST dataset						Smoker dataset
Gene	condition.IL13vsUT.log2FC	condition.IL13vsUT.RawP	condition.IL13vsUT.FDR	Pearson's R	P value	pAdjusted_Pearson	Coefficient of Linear Model	P value LM	pAdjusted_linearModel	Pearson's R	P value	pAdjusted_Pearson	Coefficient of Linear Model	P value LM	pAdjusted_linearModel
ABCC1	0.832	2.75e-06	2.85e-05	0.495076	0.00249753	0.0599406	0.158849	0.00372189	0.0084107	0.578	1.75e-22	5.95e-21	0.0527	5.72e-22	1.95e-20
ADAM9	0.91	2.08e-23	1.36e-21	0.67376	9.14764e-06	0.000329315	0.31771	2.44322e-05	0.000125215	0.707	2.74e-37	1.09e-35	0.0545	9.97e-37	3.99e-35
ATP1B1	1.07	1.09e-25	8.42e-24	0.278873	0.104743	1	0.104034	0.122385	0.162117	0.562	4.15e-21	1.37e-19	0.0242	7.99e-21	2.64e-19
BRD4	0.639	0.00105	0.0062	0.034608	0.843541	1	0.0187579	0.771596	0.811165	0.021	0.747	1	0.000804	0.746	1
CEP135	-0.743	5.53e-12	1.33e-10	-0.417468	0.012589	0.251781	-0.109274	0.0107509	0.0200359	-0.249	0.000109	0.00163	-0.0177	0.000105	0.00157
CEP68	-0.712	2.38e-17	9.85e-16	-0.633586	4.39575e-05	0.0014506	-0.199322	8.20647e-06	6.72931e-05	-0.382	1.2e-09	3.13e-08	-0.0189	2.61e-09	6.61e-08
CNTRL	-0.604	1.09e-09	1.94e-08	-0.683194	6.10847e-06	0.000226014	-0.130301	8.09811e-06	6.72931e-05	-0.42	1.53e-11	4.29e-10	-0.0256	1.64e-11	4.43e-10
CTSB	-0.643	4.98e-11	1.05e-09	0.296819	0.0833634	1	0.0867228	0.116705	0.162117	0.208	0.0013	0.0156	0.0113	0.00104	0.0124
CYB5B	0.605	2.9e-19	1.39e-17	0.648709	2.50035e-05	0.000850118	0.152027	3.99946e-05	0.000182198	0.16	0.0135	0.135	0.00486	0.0162	0.162
DPY19L1	-0.718	1.04e-11	2.41e-10	0.271182	0.115082	1	0.0981371	0.122577	0.162117	0.256	6.87e-05	0.0011	0.0143	8.63e-05	0.00138
EDEM3	0.7	1.76e-12	4.44e-11	0.564832	0.000407919	0.0122376	0.257622	0.000535628	0.00183006	0.619	1.74e-26	6.26e-25	0.0463	6.12e-26	2.2e-24
FAR2	1.12	2.07e-10	4.01e-09	0.211256	0.223139	1	0.103425	0.150867	0.187441	0.364	7.81e-09	1.87e-07	0.0462	4.16e-09	9.98e-08
FBLN5	-0.843	2.2e-06	2.34e-05	-0.0321384	0.854582	1	-0.03309	0.694147	0.748948	0.0405	0.535	1	0.0026	0.565	1
FKBP7	-0.647	0.00296	0.0153	0.142185	0.415197	1	0.0551444	0.502252	0.572009	0.421	1.42e-11	4.12e-10	0.0208	1.15e-11	3.33e-10
GDF15	0.819	0.0041	0.0202	0.27292	0.11268	1	0.123696	0.247055	0.297919	0.311	1.04e-06	2.08e-05	0.037	2.26e-06	4.3e-05
GGH	1.33	1.25e-23	8.32e-22	0.750596	2.07159e-07	8.49353e-06	0.641108	4.4893e-07	1.84061e-05	0.436	2.17e-12	6.73e-11	0.0474	4.87e-12	1.51e-10
GLA	-0.598	4.78e-10	8.9e-09	0.137247	0.431747	1	0.0420535	0.561778	0.622511	-0.214	0.000917	0.0119	-0.0121	0.000796	0.0103
GOLGA3	0.76	8.49e-05	0.000649	0.690009	4.52069e-06	0.000176307	0.236802	1.44032e-05	9.84219e-05	0.495	4.68e-16	1.5e-14	0.0182	6.06e-16	1.94e-14
HS6ST2	0.632	7.19e-11	1.48e-09	0.434398	0.00912081	0.191537	0.520007	0.00617218	0.0120504	0.238	0.000216	0.00303	0.0211	0.000212	0.00297
KDELC2	-0.979	2.01e-19	9.91e-18	0.530814	0.00103609	0.0290106	0.203007	0.00185655	0.00475741	0.377	2.1e-09	5.26e-08	0.028	2.54e-09	6.61e-08
LOX	0.636	6.73e-05	0.000526	-0.0640904	0.714537	1	-0.0110897	0.80302	0.823095	-0.0916	0.16	0.96	-0.00472	0.21	1
MARK1	0.809	1.42e-23	9.39e-22	-0.356664	0.035453	0.638153	-0.0800332	0.0567393	0.0930524	-0.296	3.65e-06	6.58e-05	-0.014	3.22e-06	5.79e-05
NAT14	-0.761	0.00919	0.0397	0.491715	0.00270005	0.0621011	0.250491	0.00389764	0.0084107	-0.0606	0.353	1	-0.0028	0.392	1
PCSK6	1.83	2.85e-29	2.73e-27	0.687205	5.12171e-06	0.000194625	0.361722	2.0509e-05	0.000120124	-0.36	1.12e-08	2.57e-07	-0.0268	1.39e-08	3.2e-07
PCSK7	0.655	3.89e-05	0.000319	0.241132	0.162884	1	0.075011	0.117533	0.162117	0.419	1.81e-11	4.88e-10	0.0156	1.38e-11	3.88e-10
PDE4DIP	0.884	3.17e-30	3.23e-28	-0.32281	0.0585709	0.995706	-0.103814	0.0192789	0.0343668	-0.584	4.31e-23	1.51e-21	-0.0316	2.83e-23	9.91e-22
PITRM1	0.798	1.05e-37	1.51e-35	0.539544	0.000823309	0.023876	0.1134	0.00279465	0.00674004	0.192	0.00294	0.0324	0.00729	0.003	0.033
PLAT	-4.81	3.12e-120	3.9e-117	-0.240051	0.164836	1	-0.18343	0.107387	0.162117	0.626	3.4e-27	1.29e-25	0.0672	8.94e-27	3.4e-25
PRIM2	0.619164	6.49897e-07	7.55766e-06	0.609846	0.000100583	0.000339468	0.154006	0.000180296	0.000739214
PRKAR2B	-1.77	2.52e-25	1.91e-23	-0.526921	0.00114569	0.0309335	-0.33621	0.00037467	0.0013965	-0.622	9.13e-27	3.38e-25	-0.0651	2.83e-26	1.05e-24
PVR	0.7	1.33e-05	0.00012	0.398589	0.0177078	0.336447	0.0951884	0.0294096	0.0502414	0.137	0.0347	0.278	0.00564	0.0391	0.312
RAB18	0.587	1.8e-10	3.52e-09	0.473722	0.00404605	0.0890131	0.149826	0.00615068	0.0120504	0.00746	0.909	1	0.000367	0.925	1
SCARB1	0.624	0.011	0.046	0.314212	0.0660238	1	0.122924	0.105411	0.162117	0.328	2.31e-07	5.09e-06	0.0188	3.85e-07	8.47e-06
STOM	1.32	3.69e-44	6.84e-42	0.741232	3.52321e-07	1.40928e-05	0.377568	9.95052e-07	2.03986e-05	0.145	0.0253	0.228	0.00634	0.0325	0.293
TLE1	0.843	4.87e-22	2.91e-20	0.520136	0.00136124	0.0353922	0.279628	0.000964551	0.00278832	0.639	1.29e-28	5.05e-27	0.0537	4.72e-28	1.84e-26
TMEM97	-0.618	8.22e-06	7.78e-05	-0.0856434	0.62472	1	-0.0583741	0.460406	0.539332	-0.425	7.89e-12	2.37e-10	-0.0308	6.28e-12	1.88e-10
TMPRSS2	0.69	1.88e-16	7.16e-15	0.656953	1.81431e-05	0.000635009	0.270197	6.64964e-06	6.72931e-05	0.311	1.04e-06	2.08e-05	0.0131	1.87e-06	3.73e-05
UPF1	0.725	0.00128	0.00735	0.571483	0.000335917	0.0104134	0.228569	0.000962356	0.00278832	0.317	6.34e-07	1.33e-05	0.0127	7.06e-07	1.48e-05
USP13	-1.63	4.42e-24	3.06e-22	-0.0152838	0.930559	1	-0.00772589	0.90221	0.90221	-0.026	0.69	1	-0.00227	0.748	1
USP54	2.12	8.24e-133	1.13e-129	0.514012	0.00158561	0.0396403	0.10086	0.00102012	0.00278832	0.292	4.73e-06	8.04e-05	0.0109	6.45e-06	0.00011
ZNF503	0.633	0.00511	0.0243	0.274115	0.111051	1	0.110541	0.147686	0.187441	-0.116	0.0749	0.524	-0.00458	0.0697	0.488
